# Induction of mitochondrial heat shock proteins and mitochondrial biogenesis in endothelial cells upon acute methylglyoxal stress: Evidence for hormetic autofeedback

**DOI:** 10.1101/2021.11.30.470545

**Authors:** Ruben Bulkescher, Thomas Fleming, Claus Rodemer, Rebekka Medert, Marc Freichel, Matthias Mayer, Julia Szendroedi, Stephan Herzig, Johanna Zemva

**Author notes:** Corresponding author. E-Mail (JZ).

## Abstract

Increased metabolic flux produces potentially harmful side-products, such as reactive dicarbonyl and oxygen species. The reactive dicarbonly methylglyoxal (MG) can impair oxidative capacity, which is downregulated in type 2 diabetes. Heat shock proteins (HSPs) of subfamily A (Hsp70s) promote ATP-dependent processing of damaged proteins during MG exposure which also involve mitochondrial proteins. Since the protection of mitochondrial proteins could promote higher production of reactive metabolites due to increased substrate flux, tight regulation of HspA-mediated protein handling is important. We hypothesized that stress-inducible HspAs (HspA1A/HspA1B) are pivotal for maintaining mitochondrial biogenesis during acute MG-stress. To analyze the role of stress-inducible HspA1A/HspA1B for maintenance of mitochondrial homeostasis during acute MG exposure, we knocked out HSPA1A/HSPA1B in mouse endothelial cells. HSPA1A/HSPA1B KO cells showed upregulation of the mitochondrial chaperones HspA9 (mitochondrial Hsp70/mortalin) and HspD1 (Hsp60) as well as induction of mitochondrial biogenesis upon MG exposure. Increased mitochondrial biogenesis was reflected by elevated mitochondrial branching, total count and area as well as by upregulation of mitochondrial proteins and corresponding transcription factors. Our findings suggest that mitochondrial HspA9 and HspD1 promote mitochondrial biogenesis during acute MG stress, which is counterregulated by HspA1A/HspA1B to prevent mitochondrial overstimulation and to maintain balanced oxidative capacity under metabolic stress conditions. These data support an important role of HSPs in MG-induced hormesis.
