## Supplementary material for "Induction of mitochondrial heat shock proteins and mitochondrial biogenesis in endothelial cells upon acute methylglyoxal stress: Evidence for hormetic autofeedback": Table S1

### Sheet: Tabelle1
Gene name	Gene ID	forward primer	reverse primer			Primary antibodies		Secondary antibodies
Hspa1a	193740	TGGTGCAGTCCGACATGAAG	GCTGAGAGTCGTTGAAGTAGGC			anti-MG-H1, rat, biotinylated	self-made	Streptavidin AlexaFluor 647	Cell signaling technology
Hspa1b	15511	GAGATCGACTCTCTGTTCGAGG	GCCCGTTGAAGAAGTCCTG			anti-Hspa9, mouse, #MA3-028	Invitrogen	Streptavidin IRDye® 800CW	LI-COR
Hspa8	15481	TCTCGGCACCACCTACTCC	CTACGCCCGATCAGACGTTT			Hspd1, rabbit, #12165	Cell signaling technology	anti-mouse AlexaFluor 488	Cell signaling technology
Hspa9	15526	ATGGCTGGAATGGCCTTAGC	ACCCAAATCAATACCAACCACTG			Complex I, mouse, #ab109711	abcam	anti-mouse AlexaFluor 555	Cell signaling technology
Hspd1	15510	CACTGGCTCCTCATCTCA	GTCTTTGTCTCCGTTTGC					anti-rabbit AlexaFluor 488	Cell signaling technology
Dnajb1	81489	CAGTGGTGGTGCTAATGG	CTTGAGTAGGGCGGGAAC					anti-rabbit AlexaFluor 555	Cell signaling technology
Hsph1	15505
Hspb1	15507	CTCTATCCCATGATGGCATCCT	CTCAACTCTGGCTATCTCTTCCT
Hsp10	15528	AGTTTCTTCCGCTCTTTGACAG	TGCCACCTTTGGTTACAGTTTC
Hspa5	14828	ACTTGGGGACCACCTATTCCT	ATCGCCAATCAGACGCTCC
Hsp90aa1	15519	AATTGCCCAGTTAATGTCCTTGA	CGTCCGATGAATTGGAGATGAG
Hsf1	15499	CACCCTGAAGAGTGAGGACATAA	GGCTGGAGATGGAGCTGAGTA
Mfn2	170731	ACCCCGTTACCACAGAAGAAC	AAAGCCACTTTCATGTGCCTC
Opa1	74143	TGGAAAATGGTTCGAGAGTCAG	CATTCCGTCTCTAGGTTAAAGCG
Tomm7	66169
Timm17a	21854
Timm23	53600
Lonp1	74142
Drp1	74006	CAGGAATTGTTACGGTTCCCTAA	CCTGAATTAACTTGTCCCGTGA
Fis	66437	TGTCCAAGAGCACGCAATTTG	CCTCGCACATACTTTAGAGCCTT
Mfn1	67414	ATGGCAGAAACGGTATCTCCA	CTCGGATGCTATTCGATCAAGTT
Parkin	50873	GAGGTCCAGCAGTTAAACCCA	CACACTGAACTCGGAGCTTTC
Pink1	68943	TTCTTCCGCCAGTCGGTAG	CTGCTTCTCCTCGATCAGCC
Bnip3	12176	TCCTGGGTAGAACTGCACTTC	GCTGGGCATCCAACAGTATTT
Ppargc1a	19017	TTCATCTGAGTATGGAGTCGCT	GGGGGTGAAACCACTTTTGTAA
Ppargc1b	170826	TGTGACCCTACCCACAAGGA	GCTCTGGTAAGGGCAGTGA
Nrf1	18181	TATGGCGGAAGTAATGAAAGACG	CAACGTAAGCTCTGCCTTGTT
Nrf2	18024	CTGAACTCCTGGACGGGACTA	CGGTGGGTCTCCGTAAATGG
Tfam	21780	ATTCCGAAGTGTTTTTCCAGCA	TCTGAAAGTTTTGCATCTGGGT
Tfb2m	15278	GGCCCATCTTGCATTCTAGGG	CAGGCAACGGCTCTATATTGAAG
Fgf21	56636
Gdf15	23886
Hprt	15452	TCAGTCAACGGGGGACATAAA	GGGGCTGTACTGCTTAACCAG
